# Patterns and determinants of the global herbivorous mycobiome

**DOI:** 10.1101/2022.11.21.517404

**Authors:** Casey H. Meili, Adrienne L. Jones, Alex X. Arreola, Jeffrey Habel, Carrie J. Pratt, Radwa A. Hanafy, Yan Wang, Aymen S. Yassin, Moustafa A. TagElDein, Christina D. Moon, Peter H. Janssen, Mitesh Shrestha, Prajwal Rajbhandari, Magdalena Nagler, Julia M. Vinzelj, Sabine M. Podmirseg, Jason E. Stajich, Arthur L. Goetsch, Jerry Hayes, Diana Young, Katerina Fliegerova, Diego Javier Grilli, Roman Vodička, Giuseppe Moniello, Silvana Mattiello, Mona T. Kashef, Yosra I. Nagy, Joan A. Edwards, Sumit Singh Dagar, Andrew P. Foote, Noha H. Youssef, Mostafa S. Elshahed

**Author notes:** Corresponding author: Address 1110 S. Innovation Way, Stillwater, OK. and.

## Abstract

In spite of their indispensable role in host nutrition, the anaerobic gut fungal (AGF) component of the herbivorous gut microbiome remains poorly characterized. To examine global patterns and determinants of AGF diversity, we generated and analyzed an amplicon dataset from 661 fecal samples from 34 animal species, 9 families, and 6 continents. We identified 56 novel genera, greatly expanding AGF diversity beyond current estimates. Both stochastic (homogenizing dispersal and drift) and deterministic (homogenizing selection) processes played an integral role in shaping AGF communities, with a higher level of stochasticity observed in foregut fermenters. Community structure analysis revealed a distinct pattern of phylosymbiosis, where host-associated (animal species, family, and gut type), rather than ecological (domestication status and biogeography) factors predominantly shaped the community. Hindgut fermenters exhibited stronger and more specific fungal-host associations, compared to broader mostly non-host specific associations in foregut fermenters. Transcriptomics-enabled phylogenomic and molecular clock analyses of 52 strains from 14 genera indicated that most genera with preferences for hindgut hosts evolved earlier (44-58 Mya), while those with preferences for foregut hosts evolved more recently (22-32 Mya). This pattern is in agreement with the sole dependence of herbivores on hindgut fermentation past the Cretaceous-Paleogene (K-Pg) extinction event through the Paleocene and Eocene, and the later rapid evolution of animals employing foregut fermentation strategy during the early Miocene. Only a few AGF genera deviated from this pattern of co-evolutionary phylosymbiosis, by exhibiting preferences suggestive of post-evolutionary environmental filtering. Our results greatly expand the documented scope of AGF diversity and provide an ecologically and evolutionary-grounded model to explain the observed patterns of AGF diversity in extant animal hosts.
