## Supplementary material for "Patterns and determinants of the global herbivorous mycobiome": Table S1

### Sheet: Sheet1
Table S1. Summary of previous high throughput culture-independent studies examining AGF diversity in herbivores.
Reference	Location	Sample type	Sequencing Method	Locus	Total number of sequences	Animals studied
						Cows (genus Bos)	Horses (including ponies)	Sheep	Goat	Donkey/mule	Deer	Others	Total
Edwards, et al. 2020a	Europe, Netherlands, Wageningen	Feces	Illumina	ITS1	~320K		8			16			24
Guo, et al. 2020	Asia, China, Gansu Province	Rumen	Illumina	ITS1	~1.5M			12				6 (Yaks)	18
Edwards, et al. 2020b	Europe, Netherlands, Wageningen	Feces	Illumina	ITS1	NA		15			36		13 (zebra)	64
Kittelmann, et al. 2013	Oceania, New Zealand, Palmerston North, New Zealand,	Rumen	Pyrosequencing	ITS1	~72K	4		5			2		11
Kumar, et al. 2015	North America, United Sattes, PA	Rumen	Pyrosequencing	ITS1	~36K	10							10
Azad, et al. 2020	North America, Canada, Lethbridge	Rumen	Illumina	ITS1	~6.6M	12							12
Fliegerova, et al. 2021	South America, Argentina, Mendoza City	Rumen	Illumina, Sanger	ITS2, ITS1 (clones), LSU (one sample, clones)	413 ITS1 clones, 35 LSU clones, ~534K Illumina				4				4
Liggenstoffer, et al. 2010	North America, United States, Oklahoma City	Feces	Pyrosequencing	ITS1	~270K	1	3	1	1	2	5	17 (multiple animals)	30
Hanafy, et al. 2020	North America, United States, Oklahoma and Texas	Feces	SMRT	D1/D2 LSU	~18K	2	1	1	1		4	12 (multiple animals)	21
Edwards JE, Schennink A, Burden F, Long S, van Doorn DA et al. Domesticated equine species and their derived hybrids differ in their fecal microbiota. Anim Microbiome 2020a;2:8.
Guo W, Wang W, Bi S, Long R, Ullah F et al. Characterization of Anaerobic Rumen Fungal Community Composition in Yak, Tibetan Sheep and Small Tail Han Sheep Grazing on the Qinghai-Tibetan Plateau. Animals 2020;10:144.
Edwards JE, Shetty SA, van den Berg P, Burden F, van Doorn DA et al. Multi-kingdom characterization of the core equine fecal microbiota based on multiple equine (sub)species. Anim Microbiome 2020b;2:6.
Kittelmann S, Seedorf H, Walters WA, Clemente JC, Knight R et al. Simultaneous amplicon sequencing to explore co-occurrence patterns of bacterial, archaeal and eukaryotic microorganisms in rumen microbial communities. PLOS ONE 2013;8:e47879.
Kumar S, Indugu N, Vecchiarelli B, Pitta DW. Associative patterns among anaerobic fungi, methanogenic archaea, and bacterial communities in response to changes in diet and age in the rumen of dairy cows. Front Microbiol, 2015;6:781.
Azad E, Fehr KB, Derakhshani H, Forster R, Acharya S et al. Interrelationships of fiber-associated anaerobic fungi and bacterial communities in the rumen of bloated cattle grazing alfalfa. Microorganisms 2020;8:1543.
Fliegerova KO, Podmirseg SM, Vinzelj J, Grilli DJ, Kvasnová S et al. The effect of a high-grain diet on the rumen microbiome of goats with a special focus on anaerobic fungi. Microorganisms 2021;9:157.
Liggenstoffer AS, Youssef NH, Couger MB, Elshahed MS. Phylogenetic diversity and community structure of anaerobic gut fungi (phylum Neocallimastigomycota) in ruminant and non-ruminant herbivores. ISME J 2010;4:1225-1235.
Hanafy RA, Johnson B, Youssef NH, Elshahed MS. Assessing anaerobic gut fungal diversity in herbivores using D1/D2 large ribosomal subunit sequencing and multi-year isolation. Environ Microbiol 2020;22:3883-3908.
