## Supplementary material for "Patterns and determinants of the global herbivorous mycobiome": Table S2

### Sheet: Sheet1
Table S2. Summary of the 661 datasets examined here. Samples are grouped by their gut type, then animal host family, then animal host species. Country of origin (and state within USA), lifestyle, and various metadata (including feed type, sex, and age) are also shown.
Gut Type	Family	Animal	Genus/species	Sample Name1	Country	State/Region	Lifestyle2	Feed	Sex	Age (Years)3
Foregut	Bovidae	Bison	Bison bison	bison_Zoo_815	USA	Oklahoma	Non-domesticated
				bison_Zoo_816	USA	Oklahoma	Non-domesticated
				bison_Zoo_C52	Czech Republic		Non-domesticated
				bison_zoo_G16	Germany		Non-domesticated
				Zoo_515	USA	Oklahoma	Non-domesticated
				bison_Zoo_596	USA	Oklahoma	Non-domesticated
				bison_Zoo_597	USA	Oklahoma	Non-domesticated
		Buffalo	Bubalus bubalis	Buffalo_Egypt_54	Egypt		Domesticated	Fresh and dried grasses	Female	7
				Buffalo_Egypt_E16	Egypt		Domesticated	Fresh and dried grasses	Female	2
				Buffalo_Egypt_E46	Egypt		Domesticated	Fresh and dried grasses	Male	2
				Buffalo_Egypt_E58	Egypt		Domesticated	Fresh and dried grasses	Female	4
				Buffalo_Egypt_E75	Egypt		Domesticated	Fresh and dried grasses	Female	5
				Buffalo_Egypt_E76	Egypt		Domesticated	Fresh and dried grasses	Female	1
				Egypt_30	Egypt		Domesticated	Green and dry grasses	Female	3
				Egypt_31	Egypt		Domesticated	Green and dry grasses	Female	2
				Egypt_37	Egypt		Domesticated	Green and dry grasses	Female	7
				Egypt_4	Egypt		Domesticated	Green and dry grasses	Female	10
				Egypt_5	Egypt		Domesticated	Green and dry grasses	Female	2
		Chamois	Rupicapra rupicapra	Chamois_zoo_Aut5	Austria		Non-domesticated	hay, bran, concentrate, carrots	Male	2
			Rupicapra pyrenaica	Chamois_zoo_G11	Germany		Non-domesticated
		Cow	Bos taurus	Cow_0	USA	Oklahoma	Domesticated	Grass fed	Female	4
				cow_1_M	USA	Oklahoma	Domesticated	Corn, soybean and alfalfa	Female
				cow_10_M	USA	Oklahoma	Domesticated	Corn, soybean and alfalfa	Female
				cow_100	USA	Oklahoma	Domesticated
				Cow_1000	USA	Arizona	Domesticated	Range/pasture fed
				Cow_1003	USA	Arizona	Domesticated	Range/pasture fed
				cow_101	USA	Oklahoma	Domesticated		Female
				cow_102	USA	Oklahoma	Domesticated
				cow_103	USA	Oklahoma	Domesticated
				Cow_104	USA	Oklahoma	Domesticated
				cow_108	USA	Oklahoma	Domesticated
				cow_109	USA	Oklahoma	Domesticated
				cow_110	USA	Oklahoma	Domesticated
				cow_111	USA	Oklahoma	Domesticated
				cow_112	USA	Oklahoma	Domesticated
				cow_113	USA	Oklahoma	Domesticated
				cow_114	USA	Oklahoma	Domesticated
				cow_115	USA	Oklahoma	Domesticated		Female	4
				cow_116	USA	Oklahoma	Domesticated		Female	8
				cow_117	USA	Oklahoma	Domesticated		Female	3
				cow_118	USA	Oklahoma	Domesticated		Female	9
				cow_119	USA	Oklahoma	Domesticated		Female	5
				cow_120	USA	Oklahoma	Domesticated		Female	3
				cow_121	USA	Oklahoma	Domesticated		Female	3
				cow_122	USA	Oklahoma	Domesticated		Female	4
				cow_123	USA	Oklahoma	Domesticated		Female	3
				cow_124	USA	Oklahoma	Domesticated		Female	7
				Cow_13	USA	Oklahoma	Domesticated	Grass fed	Female	5
				Cow_15	USA	Oklahoma	Domesticated	Grass fed	Female	3
				Cow_17	USA	Oklahoma	Domesticated	Grass fed	Female	6
				Cow_18	USA	Oklahoma	Domesticated	Grass fed	Female	6
				cow_2_M	USA	Oklahoma	Domesticated	Corn, soybean and alfalfa	Female
				Cow_248	USA	Oklahoma	Domesticated	Feed lot blend	Male	0.416667
				Cow_252	USA	Oklahoma	Domesticated	Feed lot blend		0.833333
				cow_253	USA	Oklahoma	Domesticated	Feed lot blend	Male	0.5
				cow_254	USA	Oklahoma	Domesticated	Feed lot blend	Female	0.5
				cow_255	USA	Oklahoma	Domesticated	Feed lot blend	Male	0.5
				cow_265	USA	Oklahoma	Domesticated	Grass and corn
				cow_266	USA	Oklahoma	Domesticated	Grass and corn
				cow_267	USA	Oklahoma	Domesticated	Grass and corn
				cow_268	USA	Oklahoma	Domesticated	Grass and corn
				cow_270	USA	Oklahoma	Domesticated	Grass and corn
				cow_271	USA	Oklahoma	Domesticated	Grass and corn
				cow_272	USA	Oklahoma	Domesticated	Grass and corn
				cow_273	USA	Oklahoma	Domesticated	Grass and corn
				cow_274	USA	Oklahoma	Domesticated	Grass and corn
				cow_275	USA	Oklahoma	Domesticated	Grass and corn
				cow_276	USA	Oklahoma	Domesticated	Grass and corn
				cow_277	USA	Oklahoma	Domesticated	Grass and corn
				cow_278	USA	Oklahoma	Domesticated	Grass and corn
				cow_279	USA	Oklahoma	Domesticated	Grass and corn
				cow_280	USA	Oklahoma	Domesticated	Grass and corn
				cow_281	USA	Oklahoma	Domesticated	Grass and corn
				cow_282	USA	Oklahoma	Domesticated	Grass and corn
				cow_283	USA	Oklahoma	Domesticated	Grass and corn
				cow_284	USA	Oklahoma	Domesticated	Grass and corn
				cow_285	USA	Oklahoma	Domesticated	Grass and corn
				cow_286	USA	Oklahoma	Domesticated	Grass and corn
				cow_287	USA	Oklahoma	Domesticated	Grass and corn
				cow_288	USA	Oklahoma	Domesticated	Grass and corn
				cow_289	USA	Oklahoma	Domesticated	Grass and corn
				cow_290	USA	Oklahoma	Domesticated	Grass and corn
				cow_291	USA	Oklahoma	Domesticated	Grass and corn
				cow_292	USA	Oklahoma	Domesticated	Grass and corn
				Cow_293	USA	Oklahoma	Domesticated	Grass and corn
				cow_295	USA	Oklahoma	Domesticated	Grass and corn
				cow_296	USA	Oklahoma	Domesticated	Grass and corn
				cow_297	USA	Oklahoma	Domesticated	Grass and corn
				cow_298	USA	Oklahoma	Domesticated	Grass and corn
				cow_299	USA	Oklahoma	Domesticated	Grass and corn
				cow_3_M	USA	Oklahoma	Domesticated	Corn, soybean and alfalfa	Female
				Cow_303	USA	Oklahoma	Domesticated	Grass and corn	Female
				Cow_340	USA	Oklahoma	Domesticated	Grass: Bermuda & Fescue	Female	2.5
				Cow_379	USA	Oklahoma	Domesticated	Wagyu mix		0.5
				cow_385	USA	Oklahoma	Domesticated	Wagyu mix		0.666667
				cow_386	USA	Oklahoma	Domesticated	Wagyu mix		0.666667
				cow_387	USA	Oklahoma	Domesticated	Wagyu mix		0.666667
				cow_4_M	USA	Oklahoma	Domesticated	Corn, soybean and alfalfa
				cow_406	USA	Oklahoma	Domesticated	Grass and corn
				cow_407	USA	Oklahoma	Domesticated	Grass and corn
				cow_408	USA	Oklahoma	Domesticated	Grass and corn
				cow_409	USA	Oklahoma	Domesticated	Grass and corn
				cow_410	USA	Oklahoma	Domesticated	Grass and corn
				cow_411	USA	Oklahoma	Domesticated	Grass and corn
				cow_412	USA	Oklahoma	Domesticated	Grass and corn
				cow_413	USA	Oklahoma	Domesticated	Grass and corn
				cow_495	USA	Oklahoma	Domesticated	Grass and corn
				cow_5_M	USA	Oklahoma	Domesticated	Corn, soybean and alfalfa
				Cow_50	USA	Oklahoma	Domesticated	Grass and corn
				Cow_53	USA	Oklahoma	Domesticated	Grass and corn
				Cow_54	USA	Oklahoma	Domesticated	Grass and corn
				Cow_56	USA	Oklahoma	Domesticated	Grass and corn
				cow_6_M	USA	Oklahoma	Domesticated	Corn, soybean and alfalfa	Female
				Cow_61	USA	Oklahoma	Domesticated	Grass and corn
				cow_62	USA	Oklahoma	Domesticated	Grass and corn
				cow_63	USA	Oklahoma	Domesticated	Grass and corn
				cow_64	USA	Oklahoma	Domesticated	Grass and corn
				cow_65	USA	Oklahoma	Domesticated	Grass and corn
				cow_66	USA	Oklahoma	Domesticated	Grass and corn
				cow_67	USA	Oklahoma	Domesticated	Grass and corn
				cow_68	USA	Oklahoma	Domesticated	Grass and corn
				cow_69	USA	Oklahoma	Domesticated	Grass and corn
				cow_7_M	USA	Oklahoma	Domesticated	Corn, soybean and alfalfa	Female
				cow_70	USA	Oklahoma	Domesticated	Grass and corn
				cow_71	USA	Oklahoma	Domesticated	Grass and corn
				cow_72	USA	Oklahoma	Domesticated	Grass and corn
				cow_73	USA	Oklahoma	Domesticated	Grass and corn
				cow_74	USA	Oklahoma	Domesticated	Grass and corn
				cow_75	USA	Oklahoma	Domesticated	Grass and corn
				cow_76	USA	Oklahoma	Domesticated	Grass and corn
				cow_78	USA	Oklahoma	Domesticated	Grass and corn
				cow_79	USA	Oklahoma	Domesticated	Grass and corn
				cow_8_M	USA	Oklahoma	Domesticated	Corn, soybean and alfalfa	Female
				cow_80	USA	Oklahoma	Domesticated	Grass and corn
				cow_81	USA	Oklahoma	Domesticated	Grass and corn
				cow_82	USA	Oklahoma	Domesticated	Grass and corn
				cow_83	USA	Oklahoma	Domesticated	Grass and corn
				cow_84	USA	Oklahoma	Domesticated	Grass and corn
				Cow_847	USA	Connecticut	Domesticated	Pasture/Cattle Grain/Hay/Cracked Corn
				Cow_848	USA	Connecticut	Domesticated	Pasture/Cattle Grain/Hay/Cracked Corn	Male	2
				Cow_85	USA	Oklahoma	Domesticated	Grass and corn
				cow_86	USA	Oklahoma	Domesticated	Grass and corn
				Cow_87	USA	Oklahoma	Domesticated	Grass and corn
				cow_89	USA	Oklahoma	Domesticated	Grass and corn
				cow_9_M	USA	Oklahoma	Domesticated	Corn, soybean and alfalfa	Female
				Cow_90	USA	Oklahoma	Domesticated	Grass and corn
				cow_91	USA	Oklahoma	Domesticated	Grass and corn
				cow_92	USA	Oklahoma	Domesticated	Grass and corn
				cow_93	USA	Oklahoma	Domesticated	Grass and corn
				cow_94	USA	Oklahoma	Domesticated	Grass and corn
				cow_947	USA	Florida	Domesticated	Soyhull, DOG, C. Gluten, Min Pack (rotated on rye grass)		0.75 to 0.92
				cow_948	USA	Florida	Domesticated	Soyhull, DOG, C. Gluten, Min Pack (rotated on rye grass)		0.75 to 0.92
				Cow_949	USA	Florida	Domesticated	Soyhull, DOG, C. Gluten, Min Pack (rotated on rye grass)		0.75 to 0.92
				cow_95	USA	Oklahoma	Domesticated	Grass and corn
				cow_951	USA	Florida	Domesticated	Soyhull, DOG, C. Gluten, Min Pack (rotated on rye grass)		0.75 to 0.92
				Cow_952	USA	Florida	Domesticated	Soyhull, DOG, C. Gluten, Min Pack (rotated on rye grass)		0.75 to 0.92
				cow_953	USA	Florida	Domesticated	Soyhull, DOG, C. Gluten, Min Pack (rotated on rye grass)		0.75 to 0.92
				cow_954	USA	Florida	Domesticated	Soyhull, DOG, C. Gluten, Min Pack (rotated on rye grass)		0.75 to 0.92
				cow_955	USA	Florida	Domesticated	Soyhull, DOG, C. Gluten, Min Pack (rotated on rye grass)		0.75 to 0.92
				cow_957	USA	Florida	Domesticated	Rye grass, hay, min pack, sbm, csh, dog, g. corn		1.5-1.8
				cow_96	USA	Oklahoma	Domesticated	Grass and corn
				cow_960	USA	Florida	Domesticated	Rye grass, hay, min pack, sbm, csh, dog, g. corn		1.5-1.8
				cow_962	USA	Florida	Domesticated	Rye grass, hay, min pack, sbm, csh, dog, g. corn		1.5-1.8
				cow_964	USA	Florida	Domesticated	Rye grass, hay, min pack, sbm, csh, dog, g. corn		1.5-1.8
				Cow_965	USA	Florida	Domesticated	Rye grass, hay, min pack, sbm, csh, dog, g. corn		1.5-1.8
				cow_967	USA	Florida	Domesticated	Rye grass, hay, min pack, sbm, csh, dog, g. corn		1.5-1.8
				Cow_968	USA	Florida	Domesticated	Rye grass, hay, min pack, sbm, csh, dog, g. corn		1.5-1.8
				cow_969	USA	Florida	Domesticated	Rye grass, hay, min pack, sbm, csh, dog, g. corn		1.5-1.8
				cow_97	USA	Oklahoma	Domesticated	Grass and corn
				cow_972	USA	Arizona	Domesticated	Range/pasture fed
				cow_974	USA	Arizona	Domesticated	Range/pasture fed
				cow_976	USA	Arizona	Domesticated	Range/pasture fed
				cow_977	USA	Arizona	Domesticated	Range/pasture fed
				cow_98	USA	Oklahoma	Domesticated	Grass and corn
				cow_982	USA	Arizona	Domesticated	Range/pasture fed
				cow_983	USA	Arizona	Domesticated	Range/pasture fed
				cow_985	USA	Arizona	Domesticated	Range/pasture fed
				cow_986	USA	Arizona	Domesticated	Range/pasture fed
				cow_987	USA	Arizona	Domesticated	Range/pasture fed
				cow_988	USA	Arizona	Domesticated	Range/pasture fed
				cow_989	USA	Arizona	Domesticated	Range/pasture fed
				Cow_99	USA	Oklahoma	Domesticated	Grass and corn
				cow_990	USA	Arizona	Domesticated	Range/pasture fed
				cow_991	USA	Arizona	Domesticated	Range/pasture fed
				Cow_993	USA	Arizona	Domesticated	Range/pasture fed
				Cow_999	USA	Arizona	Domesticated	Range/pasture fed
				Cow_CT10	New Zealand		Domesticated	Pasture	Male	0.666667
				Cow_CT2	New Zealand		Domesticated	Pasture	Male	0.666667
				Cow_CT4	New Zealand		Domesticated	Pasture	Male	0.666667
				Cow_CT5	New Zealand		Domesticated	Pasture	Male	0.666667
				Cow_CT6	New Zealand		Domesticated	Pasture	Male	0.666667
				Cow_CT7	New Zealand		Domesticated	Pasture	Male	0.666667
				Cow_CT8	New Zealand		Domesticated	Pasture	Male	0.666667
				Cow_CT9	New Zealand		Domesticated	Pasture	Male	0.666667
				Cow_Egypt_71	Egypt		Domesticated	Green and dry grasses	Female	6
				Cow_Egypt_78	Egypt		Domesticated	Corn fodder	Male	Adult
				Cow_Egypt_81	Egypt		Domesticated	Corn fodder	Male	Adult
				Cow_Egypt_96	Egypt		Domesticated	Green and dry grasses	Male	1
				Cow_Egypt_B25	Egypt		Domesticated	Green and dry grasses	Male
				Cow_Egypt_B29	Egypt		Domesticated	Green and dry grasses	Male
				Cow_Egypt_B62	Egypt		Domesticated	Green and dry grasses	Male
				Cow_Egypt_B70	Egypt		Domesticated	Green and dry grasses	Male
				cow_G40	Germany		Domesticated			Adult
				Cow_G41	Germany		Domesticated			Adult
				Cow_G42	Germany		Domesticated			Adult
				Cow_G43	Germany		Domesticated			Adult
				Cow_G44	Germany		Domesticated			Adult
				Cow_G46	Germany		Domesticated			Adult
				Cow_G47	Germany		Domesticated			Adult
				cow_G48	Germany		Domesticated			Adult
				cow_G51	Germany		Domesticated			Adult
				Cow_G52	Germany		Domesticated			Young
				Cow_G53	Germany		Domesticated			Young
				Cow_I21	Italy		Domesticated	alfalfa hay and meadow hay	Female (pregnant)	3
				Cow_I22	Italy		Domesticated	alfalfa hay and meadow hay	Female (pregnant)	3
				Cow_I23	Italy		Domesticated	alfalfa hay and meadow hay	Female (pregnant)	10
				Cow_I25	Italy		Domesticated	alfalfa hay and meadow hay	Male	2
				Cow_I26	Italy		Domesticated	alfalfa hay and meadow hay	Female (pregnant)	4
				Cow_I27	Italy		Domesticated	alfalfa hay and meadow hay	Female (pregnant)	7
				Cow_I29	Italy		Domesticated	alfalfa hay and meadow hay	Female (pregnant)	9
				Cow_I30	Italy		Domesticated	alfalfa hay and meadow hay	Male	3
				Cow_NP004	Nepal		Domesticated		Female	4
				Cow_NP006	Nepal		Domesticated		Female	4
				Cow_NP007	Nepal		Domesticated		Female	1.5
				Cow_NP010	Nepal		Domesticated		Female	1
				Cow_NP030	Nepal		Domesticated		Female	1
				Cow_NP031	Nepal		Domesticated		Female	6
				Cow_NP032	Nepal		Domesticated		Female	5
				Cow_NP035	Nepal		Domesticated		Female	6
				Cow_NP037	Nepal		Domesticated		Female	7
				Cow_NP038	Nepal		Domesticated		Female	6
				Cow_NP039	Nepal		Domesticated		Female	8
				Cow_NP042	Nepal		Domesticated		Female	3
				Cow_NP080	Nepal		Domesticated		Female	3
				Cow_S21	Italy		Domesticated	Madow hay and corn flakes	Female	1
				Egypt_1	Egypt		Domesticated	Corn fodder	Female	2
				Egypt_28	Egypt		Domesticated	Corn fodder	Male	1.5
				Egypt_29	Egypt		Domesticated	Corn fodder	Female	5
				Egypt_3	Egypt		Domesticated	Corn fodder	Male	1.5
				Egypt_38	Egypt		Domesticated	Corn fodder	Female	9
				Egypt_39	Egypt		Domesticated	Corn fodder	Female	3
				Egypt_41	Egypt		Domesticated	Corn fodder	Female	5
				Egypt_42	Egypt		Domesticated	Corn fodder	Male	1
				Egypt_47	Egypt		Domesticated	Corn fodder	Female	2.5
				Egypt_48	Egypt		Domesticated	Corn fodder	Female	2
				Egypt_72	Egypt		Domesticated	Corn fodder	Female	2
				Egypt_73	Egypt		Domesticated	Corn fodder	Female	2
				Egypt_85	Egypt		Domesticated	Corn fodder	Male	Adult
				Egypt_92	Egypt		Domesticated	Corn fodder	Male	Adult
		Gazelle	Gazella subgutturosa	Gazelle_zoo_C11	Czech Republic		Non-domesticated	Hay	Male	0.75
		Goat	Capra hircus	Egypt_34	Egypt		Domesticated	Alfalfa and fodder	Female	1
				Egypt_35	Egypt		Domesticated	Alfalfa and fodder	Female	1
				Egypt_36	Egypt		Domesticated	Alfalfa and fodder	Female	1
				Egypt_60	Egypt		Domesticated	Alfalfa and fodder	Male	2
				Egypt_9	Egypt		Domesticated	Alfalfa and fodder	Female	1.5
				Goat_240	USA	Oklahoma	Domesticated	Dairy Cow pellets (14% protein), Whole oats (coated in soybean oil), Beet Pulp, Black oil Sunflower seeds		1
				Goat_241	USA	Oklahoma	Domesticated	Dairy Cow pellets (14% protein), Whole oats (coated in soybean oil), Beet Pulp, Black oil Sunflower seeds		2
				Goat_415	USA	Oklahoma	Domesticated	Dairy Cow pellets (14% protein), Whole oats (coated in soybean oil), Beet Pulp, Black oil Sunflower seeds		3
				goat_416	USA	Oklahoma	Domesticated	Dairy Cow pellets (14% protein), Whole oats (coated in soybean oil), Beet Pulp, Black oil Sunflower seeds		6
				Goat_417	USA	Oklahoma	Domesticated	Dairy Cow pellets (14% protein), Whole oats (coated in soybean oil), Beet Pulp, Black oil Sunflower seeds		1
				Goat_418	USA	Oklahoma	Domesticated	Dairy Cow pellets (14% protein), Whole oats (coated in soybean oil), Beet Pulp, Black oil Sunflower seeds		5
				Goat_419	USA	Oklahoma	Domesticated	Dairy Cow pellets (14% protein), Whole oats (coated in soybean oil), Beet Pulp, Black oil Sunflower seeds		4
				Goat_422	USA	Oklahoma	Domesticated	Dairy Cow pellets (14% protein), Whole oats (coated in soybean oil), Beet Pulp, Black oil Sunflower seeds		1
				Goat_423	USA	Oklahoma	Domesticated	Dairy Cow pellets (14% protein), Whole oats (coated in soybean oil), Beet Pulp, Black oil Sunflower seeds		1
				Goat_424	USA	Oklahoma	Domesticated	Dairy Cow pellets (14% protein), Whole oats (coated in soybean oil), Beet Pulp, Black oil Sunflower seeds		1
				Goat_425	USA	Oklahoma	Domesticated	Dairy Cow pellets (14% protein), Whole oats (coated in soybean oil), Beet Pulp, Black oil Sunflower seeds		2
				Goat_617	USA	Oklahoma	Domesticated	Forage		Young
				Goat_618	USA	Oklahoma	Domesticated	Forage		Young
				Goat_619	USA	Oklahoma	Domesticated	Forage		Young
				Goat_620	USA	Oklahoma	Domesticated	Forage		Adult
				Goat_621	USA	Oklahoma	Domesticated	Forage		Adult
				Goat_622	USA	Oklahoma	Domesticated	Forage		Adult
				Goat_A2	Argentina		Domesticated	Alfalfa hay (70%) and Corn (30%)	Female	5
				Goat_A3	Argentina		Domesticated	Natives forage in pens: Prosopis flexuosa (50%) and Atriplex lampa (50%)	Female	4
				Goat_A4	Argentina		Domesticated	Alfalfa hay (70%) and Corn (30%)	Female	5
				Goat_A5	Argentina		Domesticated	Natives forage in pens: Prosopis flexuosa (50%) and Atriplex lampa (50%)	Female	5
				Goat_A6	Argentina		Domesticated	Fresh alfalfa, high protein content	Female	4
				Goat_A7	Argentina		Domesticated	Fresh alfalfa, high protein content	Female	5
				Goat_Aut25	Austria		Domesticated	first and second cut hay, no concentrate	Female	7
				Goat_Aut26	Austria		Domesticated	first and second cut hay, no concentrate	Female	3
				Goat_C25	Czech Republic		Domesticated	hay, granulated feed	Female	6
				Goat_Egypt_95	Egypt		Domesticated	Alfalfa and fodder	Female	2
				Goat_GT1	New Zealand		Domesticated	Mixed pasture, a few handfuls of chopped silage product	Female	6
				Goat_GT2	New Zealand		Domesticated	Mixed pasture, a few handfuls of chopped silage product	Female	7
				Goat_GT4	New Zealand		Domesticated	Mixed pasture, a few handfuls of chopped silage product	Female	0.833333
				Goat_GT5	New Zealand		Domesticated	Mixed pasture, a few handfuls of chopped silage product	Female	0.833333
				Goat_GT6	New Zealand		Domesticated	Mixed pasture, a few handfuls of chopped silage product	Female	0.666667
				Goat_I11	Italy		Domesticated	alfalfa hay and meadow hay	Female (lactating)	5
				Goat_I12	Italy		Domesticated	alfalfa hay and meadow hay	Female (lactating)	6
				Goat_I13	Italy		Domesticated	alfalfa hay and meadow hay	Female (lactating)	3
				Goat_I14	Italy		Domesticated	alfalfa hay and meadow hay	Female (pregnant)	2
				Goat_I16	Italy		Domesticated	alfalfa hay and meadow hay	Female (pregnant)	4
				Goat_I18	Italy		Domesticated	alfalfa hay and meadow hay	Female (pregnant)	5
				Goat_I19	Italy		Domesticated	alfalfa hay and meadow hay	Female (pregnant)	1
				Goat_I20	Italy		Domesticated	alfalfa hay and meadow hay	Male	1
				Goat_I24	Italy		Domesticated	Pasture on natural madow and Mediterranean maquis + 100 g/d peas seeds and 100 g/d corn	Female (lactating)	2
				Goat_Lgoat_1	USA	Oklahoma	Domesticated	18% hi protein pellets + native pasture	Female	8
				Goat_Lgoat_12	USA	Oklahoma	Domesticated	18% hi protein pellets + native pasture	Female	2
				Goat_Lgoat_14	USA	Oklahoma	Domesticated	18% hi protein pellets + native pasture	Female	4
				Goat_Lgoat_15	USA	Oklahoma	Domesticated	18% hi protein pellets + native pasture	Female	6
				Goat_Lgoat_17_2	USA	Oklahoma	Domesticated	18% hi protein pellets + native pasture	Male	0.25
				Goat_Lgoat_18	USA	Oklahoma	Domesticated	18% hi protein pellets + native pasture	Female	2
				Goat_Lgoat_18_2	USA	Oklahoma	Domesticated	18% hi protein pellets + native pasture	Male	0.25
				Goat_Lgoat_19_2	USA	Oklahoma	Domesticated	18% hi protein pellets + native pasture	Male	0.25
				Goat_Lgoat_2_2	USA	Oklahoma	Domesticated	18% hi protein pellets + native pasture	Male	0.25
				Goat_Lgoat_21	USA	Oklahoma	Domesticated	18% hi protein pellets + native pasture	Female	2
				Goat_Lgoat_22	USA	Oklahoma	Domesticated	18% hi protein pellets + native pasture	Female	4
				Goat_Lgoat_24	USA	Oklahoma	Domesticated	18% hi protein pellets + native pasture	Female	5
				Goat_Lgoat_25	USA	Oklahoma	Domesticated	18% hi protein pellets + native pasture	Female	5
				Goat_Lgoat_25_2	USA	Oklahoma	Domesticated	18% hi protein pellets + native pasture	Male	0.25
				Goat_Lgoat_26	USA	Oklahoma	Domesticated	18% hi protein pellets + native pasture	Female	3
				Goat_Lgoat_27_2	USA	Oklahoma	Domesticated	18% hi protein pellets + native pasture	Male	0.25
				Goat_Lgoat_28	USA	Oklahoma	Domesticated	18% hi protein pellets + native pasture	Female	4
				Goat_Lgoat_28_2	USA	Oklahoma	Domesticated	18% hi protein pellets + native pasture	Male	0.25
				Goat_Lgoat_29	USA	Oklahoma	Domesticated	18% hi protein pellets + native pasture	Female	5
				Goat_Lgoat_3	USA	Oklahoma	Domesticated	18% hi protein pellets + native pasture	Female	2
				Goat_Lgoat_3_2	USA	Oklahoma	Domesticated	18% hi protein pellets + native pasture	Male	0.25
				Goat_Lgoat_30	USA	Oklahoma	Domesticated	18% hi protein pellets + native pasture	Female	2
				Goat_Lgoat_30_2	USA	Oklahoma	Domesticated	18% hi protein pellets + native pasture	Male	0.25
				Goat_Lgoat_31	USA	Oklahoma	Domesticated	18% hi protein pellets + native pasture	Female	4
				Goat_Lgoat_31_2	USA	Oklahoma	Domesticated	18% hi protein pellets + native pasture	Male	0.25
				Goat_Lgoat_32	USA	Oklahoma	Domesticated	18% hi protein pellets + native pasture	Female	2
				Goat_Lgoat_32_2	USA	Oklahoma	Domesticated	18% hi protein pellets + native pasture	Male	0.25
				Goat_Lgoat_33	USA	Oklahoma	Domesticated	18% hi protein pellets + native pasture	Female	2
				Goat_Lgoat_34	USA	Oklahoma	Domesticated	18% hi protein pellets + native pasture	Female	3
				Goat_Lgoat_35	USA	Oklahoma	Domesticated	18% hi protein pellets + native pasture	Female	4
				Goat_Lgoat_35_2	USA	Oklahoma	Domesticated	18% hi protein pellets + native pasture	Male	0.25
				Goat_Lgoat_36	USA	Oklahoma	Domesticated	18% hi protein pellets + native pasture	Female	2
				Goat_Lgoat_36_2	USA	Oklahoma	Domesticated	18% hi protein pellets + native pasture	Male	0.25
				Goat_Lgoat_37	USA	Oklahoma	Domesticated	18% hi protein pellets + native pasture	Female	3
				Goat_Lgoat_4	USA	Oklahoma	Domesticated	18% hi protein pellets + native pasture	Female	2
				Goat_Lgoat_4_2	USA	Oklahoma	Domesticated	18% hi protein pellets + native pasture	Male	0.25
				Goat_Lgoat_40_2	USA	Oklahoma	Domesticated	18% hi protein pellets + native pasture	Male	0.25
				Goat_Lgoat_41	USA	Oklahoma	Domesticated	18% hi protein pellets + native pasture	Female	7
				Goat_Lgoat_43	USA	Oklahoma	Domesticated	18% hi protein pellets + native pasture	Female	7
				Goat_Lgoat_44	USA	Oklahoma	Domesticated	18% hi protein pellets + native pasture	Female	2
				Goat_Lgoat_5	USA	Oklahoma	Domesticated	18% hi protein pellets + native pasture	Female	8
				Goat_Lgoat_6_2	USA	Oklahoma	Domesticated	18% hi protein pellets + native pasture	Male	0.25
				Goat_Lgoat_7_2	USA	Oklahoma	Domesticated	18% hi protein pellets + native pasture	Male	0.25
				Goat_NP070	Nepal		Domesticated		Male	0.666667
				Goat_S25	Italy		Domesticated	Pasture on natural madow and Mediterranean maquis + 100 g/d peas seeds and 100 g/d corn	Female (lactating)	3.5
				Goat_S26	Italy		Domesticated	Pasture on natural madow and Mediterranean maquis + 100 g/d peas seeds and 100 g/d corn	Female	1
				Goat_S27	Italy		Domesticated	Pasture on natural madow and Mediterranean maquis + 100 g/d peas seeds and 100 g/d corn	Male	2
				Goat_S28	Italy		Domesticated	Pasture on natural madow and Mediterranean maquis + 100 g/d peas seeds and 100 g/d corn	Male	2
				Goat_S29	Italy		Domesticated	Pasture on natural madow and Mediterranean maquis + 100 g/d peas seeds and 100 g/d corn	Male	3
				Goat_S30	Italy		Domesticated	Pasture on natural madow and Mediterranean maquis + 100 g/d peas seeds and 100 g/d corn	Male	3.5
				Goat_Zoo_817	USA	Oklahoma	Non-domesticated
				Goat_Zoo_818	USA	Oklahoma	Non-domesticated
		Ibex	Capra ibex	Ibex_Zoo_G7	Germany		Non-domesticated
		Lechwe	Kobus megaceros	Lechwe_Zoo_844	USA	Oklahoma	Non-domesticated
		Markhor	Capra falconeri	Markhor_Zoo_G27	Germany		Non-domesticated
		Miniature Zebu	Bos primigenius	Cow_143	USA	Oklahoma	Domesticated	1/2 quart of Banaza Creep Feed (14% protein)	Female	5
				Cow_146	USA	Oklahoma	Domesticated	1/2 quart of Banaza Creep Feed (14% protein)	Female	12
				MiniZebu_Zoo_404	USA	Oklahoma	Non-domesticated		Female	16
		Mountain Goat	Oreamnos americanus	Goat_Zoo_G28	Germany		Non-domesticated
		Oryx	Oryx beisa	Oryx_Zoo_C55	Czech Republic		Non-domesticated	meadow hay, granulated feed A, root vegetables, apples	Male	7
				oryx_Zoo_C56	Czech Republic		Non-domesticated	grass hay, leaf meadow hay, granulated feed 2 types	Male	7
				oryx_Zoo_C57	Czech Republic		Non-domesticated	meadow hay, granulated feed, root vegetables, apples	Female	8.5
				oryx_Zoo_C58	Czech Republic		Non-domesticated	hay, granulated feed	Male	14
		Sheep	Ovis aries	Egypt_2	Egypt		Domesticated	Alfalfa and fodder	Female	1.5
				Egypt_32	Egypt		Domesticated	Alfalfa and fodder	Female	2
				Egypt_33	Egypt		Domesticated	Alfalfa and fodder	Male	1.5
				Egypt_6	Egypt		Domesticated	Alfalfa and fodder	Male	1
				Egypt_8	Egypt		Domesticated	Alfalfa and fodder	Female	1
				Sheep_449	USA	Oklahoma	Domesticated	Grass and Purina High fat tub (with crabgrass)		2-5
				Sheep_450	USA	Oklahoma	Domesticated	Grass and Purina High fat tub (with crabgrass)		2-5
				Sheep_451	USA	Oklahoma	Domesticated	Grass and Purina High fat tub (with crabgrass)		2-5
				Sheep_452	USA	Oklahoma	Domesticated	Grass and Purina High fat tub (with crabgrass)		2-5
				Sheep_453	USA	Oklahoma	Domesticated	Grass and Purina High fat tub (with crabgrass)		2-5
				Sheep_454	USA	Oklahoma	Domesticated	Grass and Purina High fat tub (with crabgrass)		2-5
				Sheep_455	USA	Oklahoma	Domesticated	Grass and Purina High fat tub (with crabgrass)		2-5
				Sheep_471	USA	Oklahoma	Domesticated	Grass and Purina High fat tub (with crabgrass)		2-5
				Sheep_477	USA	Oklahoma	Domesticated	Grass and Purina High fat tub (with crabgrass)		2-5
				Sheep_478	USA	Oklahoma	Domesticated	Grass and Purina High fat tub (with crabgrass)		2-5
				Sheep_486	USA	Oklahoma	Domesticated	Grass and Purina High fat tub (with crabgrass)		2-5
				Sheep_487	USA	Oklahoma	Domesticated	Grass and Purina High fat tub (with crabgrass)		2-5
				Sheep_490	USA	Oklahoma	Domesticated	Grass and Purina High fat tub (with crabgrass)		2-5
				Sheep_491	USA	Oklahoma	Domesticated	Grass and Purina High fat tub (with crabgrass)		2-5
				Sheep_492	USA	Oklahoma	Domesticated	Grass and Purina High fat tub (with crabgrass)		2-5
				Sheep_493	USA	Oklahoma	Domesticated	Grass and Purina High fat tub (with crabgrass)		2-5
				Sheep_494	USA	Oklahoma	Domesticated	Grass and Purina High fat tub (with crabgrass)		2-5
				Sheep_605	USA	Oklahoma	Domesticated	Forage	Female	Young
				Sheep_606	USA	Oklahoma	Domesticated	Forage	Female	Young
				Sheep_607	USA	Oklahoma	Domesticated	Forage	Female	Young
				Sheep_608	USA	Oklahoma	Domesticated	Forage	Female	Young
				Sheep_609	USA	Oklahoma	Domesticated	Forage	Female	Young
				Sheep_610	USA	Oklahoma	Domesticated	Pellets	Female	Adult
				Sheep_611	USA	Oklahoma	Domesticated	Pellets	Female	Adult
				Sheep_612	USA	Oklahoma	Domesticated	Pellets	Female	Adult
				Sheep_613	USA	Oklahoma	Domesticated	Pellets	Female	Adult
				Sheep_614	USA	Oklahoma	Domesticated	Pellets	Female	Adult
				Sheep_Aut18	Austria		Domesticated	hay, straw, no concentrate	Female	10
				Sheep_Aut19	Austria		Domesticated	hay, straw, no concentrate	Female	6
				Sheep_Aut20	Austria		Domesticated	hay, straw, no concentrate	Female	8
				Sheep_Aut21	Austria		Domesticated	hay, straw, no concentrate	Female	7
				Sheep_Aut22	Austria		Domesticated	hay, straw, no concentrate	Female	5
				Sheep_Aut23	Austria		Domesticated	hay, straw, no concentrate	Female	5
				Sheep_C18	Czech Republic		Domesticated	Hay	Male	5
				Sheep_C21	Czech Republic		Domesticated	hay, wheat cereal meal	Female (pregnant)	5
				Sheep_C22	Czech Republic		Domesticated	mother milk	Female	Young-Newborn
				Sheep_C23	Czech Republic		Domesticated	hay, granulated feed KWP	Female	6
				Sheep_C24	Czech Republic		Domesticated	lamb milk replacer (novilam)	Male	0.0576923
				Sheep_C36	Czech Republic		Domesticated	Pasture only	Male	0.916667
				Sheep_C40	Czech Republic		Domesticated	Hay, haylage, popcorn, crushed barley	Female	6
				Sheep_C41	Czech Republic		Domesticated	Hay, popcorn, crushed barley	Male	0.666667
				Sheep_Egypt_77	Egypt		Domesticated	Green and dry grasses	Male	Adult
				Sheep_Egypt_87	Egypt		Domesticated	Green and dry grasses	Male	Adult
				Sheep_Egypt_B47	Egypt		Domesticated	Green and dry grasses	Male
				Sheep_Egypt_B57	Egypt		Domesticated	Green and dry grasses	Male
				Sheep_Egypt_B67	Egypt		Domesticated	Green and dry grasses	Male
				Sheep_Egypt_B71	Egypt		Domesticated	Green and dry grasses	Male
				Sheep_Egypt_B72	Egypt		Domesticated	Green and dry grasses	Male
				Sheep_LB1	New Zealand		Domesticated	Perennial ryegrass pasture	Female	Young
				Sheep_LB10	New Zealand		Domesticated	Perennial ryegrass pasture	Female	Young
				Sheep_LB2	New Zealand		Domesticated	Perennial ryegrass pasture	Female	Young
				Sheep_LB4	New Zealand		Domesticated	Perennial ryegrass pasture	Female	Young
				Sheep_LB5	New Zealand		Domesticated	Perennial ryegrass pasture	Female	Young
				Sheep_LB6	New Zealand		Domesticated	Perennial ryegrass pasture	Female	Young
				Sheep_LB7	New Zealand		Domesticated	Perennial ryegrass pasture	Female	Young
				Sheep_LB8	New Zealand		Domesticated	Perennial ryegrass pasture	Female	Young
				Sheep_LB9	New Zealand		Domesticated	Perennial ryegrass pasture	Female	Young
				Sheep_SP1	New Zealand		Domesticated	Pasture	Female	0.583333
				Sheep_SP10	New Zealand		Domesticated	Pasture	Female	0.583333
				Sheep_SP2	New Zealand		Domesticated	Pasture	Female	0.583333
				Sheep_SP3	New Zealand		Domesticated	Pasture	Female	0.583333
				Sheep_SP4	New Zealand		Domesticated	Pasture	Female	0.583333
				Sheep_SP5	New Zealand		Domesticated	Pasture	Female	0.583333
				Sheep_SP7	New Zealand		Domesticated	Pasture	Female	0.583333
				Sheep_SP8	New Zealand		Domesticated	Pasture	Female	0.583333
				Sheep_SP9	New Zealand		Domesticated	Pasture	Female	0.583333
				Sheep_Zoo_823	USA	Oklahoma	Non-domesticated
				Sheep_Zoo_824	USA	Oklahoma	Non-domesticated
		Takin	Budorcas taxicolor	Takin_Zoo_C54	Czech Republic		Non-domesticated	hay, tree branch nibbeling, carrots, granulated feed	Female	4
		Yak	Bos grunniens	Yak_NP047	Nepal		Domesticated		Male	0.75
				Yak_NP048	Nepal		Domesticated
				Yak_NP051	Nepal		Domesticated		Female	4
				Yak_Zoo_G17	Germany		Non-domesticated
	Cervidae	Deer	Odocoileus virginianus	Deer_475	USA	Oklahoma	Non-domesticated		Male	Young
				Deer_476	USA	Oklahoma	Non-domesticated		Male	Adult
				Deer_525	USA	Oklahoma	Non-domesticated		Male	Adult
				Deer_526	USA	Oklahoma	Non-domesticated		Male	Adult
				Deer_543	USA	Oklahoma	Non-domesticated		Male	Adult
				Deer_552	USA	Oklahoma	Non-domesticated		Male	6
				Deer_553	USA	Oklahoma	Non-domesticated		Female	5
				Deer_560	USA	Oklahoma	Non-domesticated		Male	3
				Deer_561	USA	Oklahoma	Non-domesticated		Female	4
				Deer_563	USA	Oklahoma	Non-domesticated		Male	2
				Deer_565	USA	Oklahoma	Non-domesticated		Male	6
				Deer_567	USA	Oklahoma	Non-domesticated		Female	Adult
				Deer_568	USA	Oklahoma	Non-domesticated		Male	Adult
				Deer_569	USA	Oklahoma	Non-domesticated		Female	Adult
				Deer_570	USA	Oklahoma	Non-domesticated		Male	Adult
				Deer_571	USA	Oklahoma	Non-domesticated		Male	Adult
				Deer_628	USA	Oklahoma	Non-domesticated		Male	Adult
				Deer_629	USA	Oklahoma	Non-domesticated		Male	Adult
				Deer_633	USA	Oklahoma	Non-domesticated		Male	Adult
				Deer_635	USA	Oklahoma	Non-domesticated		Male	Adult
				Deer_643	USA	Oklahoma	Non-domesticated		Male	Adult
				Deer_813	USA	Oklahoma	Non-domesticated		Male	Young
				Deer_970	USA	Oklahoma	Non-domesticated		Male	Adult
			Cervus elaphus	Deer_DR2	New Zealand		Non-domesticated		Female	Adult
				Deer_DR9	New Zealand		Non-domesticated		Female	Adult
		Elk	Alces alces	Elk_Zoo_821	USA	Oklahoma	Non-domesticated
				Elk_zoo_822	USA	Oklahoma	Non-domesticated
		Pere Davids Deer	Elaphurus davidianus	PDdeer_Zoo_819	USA	Oklahoma	Non-domesticated
	Giraffidae	Giraffe	Giraffa camelopardalis	Giraffe_Zoo_510	USA	Oklahoma	Non-domesticated
				Giraffe_Zoo_G34	Germany		Non-domesticated
		Okapi	Okapia johnstoni	okapi_Zoo_504	USA	Oklahoma	Non-domesticated
Hindgut	Caviidae	Capybara	Hydrochoerus hydrochaeris	Capy_Zoo_24	USA	Oklahoma	Non-domesticated	Varied diet (romaine lettuce, cabbage, peppers, yams, squash of most varieties, etc. Also grazes on grass, and 16% Allstock	Male	6
				capy_Zoo_834	USA	Oklahoma	Non-domesticated
				capy_zoo_G33	Germany		Non-domesticated
		Mara	Dolichotis salinicola	Mara_Zoo_C90	Czech Republic		Non-domesticated	leafy and root vegetables, granulated feed	Female	6
				Mara_Zoo_G35	Germany		Non-domesticated
	Elephantidae	Elephant	Elephas maximus	Elephant_NP097	Nepal		Non-domesticated		Female	65
				Elephant_NP111	Nepal		Non-domesticated		Female	35
				Elephant_NP116	Nepal		Non-domesticated		Female	45
				Elephant_zoo_499	USA	Oklahoma	Non-domesticated
				Elephant_Zoo_500	USA	Oklahoma	Non-domesticated
				Elephant_Zoo_501	USA	Oklahoma	Non-domesticated
				Elephant_Zoo_502	USA	Oklahoma	Non-domesticated
				Elephant_Zoo_C1	Czech Republic		Non-domesticated	hay, oat straw, tree branch nibbeling; supplements: paraffin oil, commercial feed supplemets	Female	4
				Elephant_Zoo_C75	Czech Republic		Non-domesticated	hay, straw, branches, bran, vitamins	Female	62
				Elephant_Zoo_G6	Germany		Non-domesticated
				Zoo_497	USA	Oklahoma	Non-domesticated
				Zoo_498	USA	Oklahoma	Non-domesticated
				Zoo_503	USA	Oklahoma	Non-domesticated
	Equidae	Donkey	Equus asinus	Donkey_Egypt_67	Egypt		Domesticated
				Egypt_43	Egypt		Domesticated	Grasses	Female	6
				Egypt_44	Egypt		Domesticated	Grasses	Male	2
				Egypt_59	Egypt		Domesticated	Grasses	Male	15
				Donkey_Zoo_826	USA	Oklahoma	Non-domesticated
		Horse	Equus caballus	Egypt_17	Egypt		Domesticated	Dried alfalfa	Male	Adult
				Egypt_19	Egypt		Domesticated	Dried alfalfa	Male	Adult
				Egypt_20	Egypt		Domesticated	Dried alfalfa	Male	Adult
				Egypt_24	Egypt		Domesticated	Dried alfalfa	Male	Adult
				Egypt_63	Egypt		Domesticated	Dried alfalfa	Male	3
				Horse_150	USA	Oklahoma	Domesticated	Grass/Alfalfa/Grain mix	Female	Young
				Horse_151	USA	Oklahoma	Domesticated	Grass/Alfalfa/Grain mix	Female	Young
				Horse_152	USA	Oklahoma	Domesticated	Grass/Alfalfa/Grain mix	Male	Young
				Horse_153	USA	Oklahoma	Domesticated	Grass/Alfalfa/Grain mix	Female	Adult
				Horse_154	USA	Oklahoma	Domesticated	Grass/Alfalfa/Grain mix	Female	Adult
				Horse_155	USA	Oklahoma	Domesticated	Grass/Alfalfa/Grain mix	Female	Adult
				Horse_158	USA	Oklahoma	Domesticated	Grass/Alfalfa/Grain mix	Female	Adult
				Horse_159	USA	Oklahoma	Domesticated	Grass/Alfalfa/Grain mix	Female	Adult
				Horse_160	USA	Oklahoma	Domesticated	Grass/Alfalfa/Grain mix	Male	Young
				Horse_161	USA	Oklahoma	Domesticated	Grass/Alfalfa/Grain mix	Male	Young
				Horse_162	USA	Oklahoma	Domesticated	Grass/Alfalfa/Grain mix	Female	Adult
				Horse_163	USA	Oklahoma	Domesticated	Grass/Alfalfa/Grain mix	Male	Young
				Horse_164	USA	Oklahoma	Domesticated	Grass/Alfalfa/Grain mix	Female	Adult
				Horse_168	USA	Oklahoma	Domesticated	Grass/Alfalfa/Grain mix	Female	Adult
				Horse_169	USA	Oklahoma	Domesticated	Grass/Alfalfa/Grain mix	Female	Young
				Horse_170	USA	Oklahoma	Domesticated	Grass/Alfalfa/Grain mix	Female	Adult
				Horse_171	USA	Oklahoma	Domesticated	Grass/Alfalfa/Grain mix	Male	Young
				Horse_172	USA	Oklahoma	Domesticated	Grass/Alfalfa/Grain mix	Male	Adult
				Horse_173	USA	Oklahoma	Domesticated	Grass/Alfalfa/Grain mix	Female	Young
				Horse_179	USA	Oklahoma	Domesticated	Grass/Alfalfa/Grain mix	Female	Young
				Horse_193	USA	Oklahoma	Domesticated	Grass/Alfalfa/Grain mix	Female	Young
				Horse_194	USA	Oklahoma	Domesticated	Grass/Alfalfa/Grain mix	Female	Young
				Horse_195	USA	Oklahoma	Domesticated	Grass/Alfalfa/Grain mix	Female	Adult
				Horse_196	USA	Oklahoma	Domesticated	Grass/Alfalfa/Grain mix	Female	Young
				Horse_198	USA	Oklahoma	Domesticated	Grass/Alfalfa/Grain mix	Female	Adult
				Horse_199	USA	Oklahoma	Domesticated	Grass/Alfalfa/Grain mix	Female	Adult
				Horse_200	USA	Oklahoma	Domesticated	Grass/Alfalfa/Grain mix	Female	Adult
				Horse_201	USA	Oklahoma	Domesticated	Grass/Alfalfa/Grain mix	Male	Young
				Horse_203	USA	Oklahoma	Domesticated	Grass/Alfalfa/Grain mix	Female	Young
				Horse_204	USA	Oklahoma	Domesticated	Grass/Alfalfa/Grain mix	Male	Young
				Horse_205	USA	Oklahoma	Domesticated	Grass/Alfalfa/Grain mix	Male	Young
				Horse_206	USA	Oklahoma	Domesticated	Grass/Alfalfa/Grain mix	Female	Young
				Horse_207	USA	Oklahoma	Domesticated	Grass/Alfalfa/Grain mix	Female	Young
				Horse_208	USA	Oklahoma	Domesticated	Grass/Alfalfa/Grain mix	Male	Adult
				Horse_210	USA	Oklahoma	Domesticated	Grass/Alfalfa/Grain mix	Female	Young
				Horse_211	USA	Oklahoma	Domesticated	Grass/Alfalfa/Grain mix	Female	Adult
				Horse_212	USA	Oklahoma	Domesticated	Grass/Alfalfa/Grain mix	Female	Adult
				Horse_214	USA	Oklahoma	Domesticated	Grass/Alfalfa/Grain mix	Female	Adult
				Horse_216	USA	Oklahoma	Domesticated	Grass/Alfalfa/Grain mix	Male	Young
				Horse_217	USA	Oklahoma	Domesticated	Grass/Alfalfa/Grain mix	Female	19
				Horse_219	USA	Oklahoma	Domesticated	Grass/Alfalfa/Grain mix	Female	Young
				Horse_220	USA	Oklahoma	Domesticated	Grass/Alfalfa/Grain mix	Male	Young
				Horse_221	USA	Oklahoma	Domesticated	Grass/Alfalfa/Grain mix	Male	Young
				Horse_222	USA	Oklahoma	Domesticated	Grass/Alfalfa/Grain mix	Female	Young
				Horse_223	USA	Oklahoma	Domesticated	Grass/Alfalfa/Grain mix	Female	Adult
				Horse_224	USA	Oklahoma	Domesticated	Grass/Alfalfa/Grain mix	Female	Adult
				Horse_226	USA	Oklahoma	Domesticated	Grass/Alfalfa/Grain mix	Female	Adult
				Horse_427	USA	Oklahoma	Domesticated	Grass + Bluebonnet Elite Senior Feed	Female	20
				Horse_428	USA	Oklahoma	Domesticated	Grass only	Female	2
				Horse_433	USA	Oklahoma	Domesticated	Grass only	Female (pregnant)	5
				Horse_435	USA	Oklahoma	Domesticated	Grass only	Female	12
				Horse_436	USA	Oklahoma	Domesticated	Alfalfa + grass + Bluebonnet growth and development	Male	1
				Horse_849	USA	Connecticut	Domesticated	Pasture/Grain/Hay	Female	2
				Horse_851	USA	Connecticut	Domesticated	Pasture/Grain/Hay	Female	2
				Horse_854	USA	Connecticut	Domesticated	Pasture/Grain/Hay	Female	2
				Horse_855	USA	Connecticut	Domesticated	Pasture/Grain/Hay	Female	1
				Horse_856	USA	Connecticut	Domesticated	Pasture/Grain/Hay	Female	2
				Horse_858	USA	Connecticut	Domesticated	Pasture/Grain/Hay	Male	15
				Horse_859	USA	Connecticut	Domesticated	Pasture/Grain/Hay	Male	4
				Horse_860	USA	Connecticut	Domesticated	Pasture/Grain/Hay	Male	1
				Horse_861	USA	Connecticut	Domesticated	Pasture/Grain/Hay	Female	3
				Horse_862	USA	Connecticut	Domesticated	Pasture/Grain/Hay	Female	6
				Horse_863	USA	Connecticut	Domesticated	Pasture/Grain/Hay	Female	8
				Horse_864	USA	Connecticut	Domesticated	Pasture/Grain/Hay	Female	4
				Horse_866	USA	Connecticut	Domesticated	Pasture/Grain/Hay	Female	3
				Horse_867	USA	Connecticut	Domesticated	Pasture/Grain/Hay	Female	1
				Horse_869	USA	Connecticut	Domesticated	Pasture/Grain/Hay	Female	2
				Horse_870	USA	Connecticut	Domesticated	Pasture/Grain/Hay	Female	1
				Horse_871	USA	Connecticut	Domesticated	Pasture/Grain/Hay	Male	4
				Horse_874	USA	Connecticut	Domesticated	Pasture/Grain/Hay	Female	3
				Horse_884	USA	Connecticut	Domesticated	Pasture/Grain/Hay	Female	14
				Horse_885	USA	Connecticut	Domesticated	Pasture/Grain/Hay	Female	8
				Horse_886	USA	Connecticut	Domesticated	Pasture/Grain/Hay	Male	21
				Horse_887	USA	Connecticut	Domesticated	Pasture/Grain/Hay	Female	1
				Horse_888	USA	Connecticut	Domesticated	Pasture/Grain/Hay	Female	4
				Horse_890	USA	Connecticut	Domesticated	Pasture/Grain/Hay	Female	1
				Horse_892	USA	Connecticut	Domesticated	Pasture/Grain/Hay	Male	1
				Horse_893	USA	Connecticut	Domesticated	Pasture/Grain/Hay	Female	5
				Horse_895	USA	Connecticut	Domesticated	Pasture/Grain/Hay	Female	1
				Horse_903	USA	Connecticut	Domesticated	Pasture/Grain/Hay	Female	10
				Horse_904	USA	Connecticut	Domesticated	Pasture/Grain/Hay	Female	1
				Horse_905	USA	Connecticut	Domesticated	Pasture/Grain/Hay	Female	9
				Horse_908	USA	Connecticut	Domesticated	Pasture/Grain/Hay	Male	1
				Horse_910	USA	Connecticut	Domesticated	Pasture/Grain/Hay	Male	5
				Horse_915	USA	Connecticut	Domesticated	Pasture/Grain/Hay	Female	1
				Horse_919	USA	Connecticut	Domesticated	Pasture/Grain/Hay	Male	1
				Horse_920	USA	Connecticut	Domesticated	Pasture/Grain/Hay	Female	19
				Horse_921	USA	Connecticut	Domesticated	Pasture/Grain/Hay	Male	1
				Horse_922	USA	Connecticut	Domesticated	Pasture/Grain/Hay	Male	20
				Horse_923	USA	Connecticut	Domesticated	Pasture/Grain/Hay	Female	4
				Horse_925	USA	Connecticut	Domesticated	Pasture/Grain/Hay	Male	1
				Horse_926	USA	Connecticut	Domesticated	Pasture/Grain/Hay	Female	12
				Horse_927	USA	Connecticut	Domesticated	Pasture/Grain/Hay	Female	14
				Horse_928	USA	Connecticut	Domesticated	Pasture/Grain/Hay	Female	5
				Horse_931	USA	Connecticut	Domesticated	Pasture/Grain/Hay	Female	15
				Horse_932	USA	Connecticut	Domesticated	Pasture/Grain/Hay	Female	6
				Horse_933	USA	Connecticut	Domesticated	Pasture/Grain/Hay	Female	8
				Horse_934	USA	Connecticut	Domesticated	Pasture/Grain/Hay	Male	Young-Newborn
				Horse_938	USA	Connecticut	Domesticated	Pasture/Grain/Hay	Female	9
				Horse_939	USA	Connecticut	Domesticated	Pasture/Grain/Hay	Female	14
				Horse_941	USA	Connecticut	Domesticated	Pasture/Grain/Hay	Female	8
				Horse_Aut16	Austria		Domesticated	hay, grass, straw, hay silage	Female	13
				Horse_C32	Czech Republic		Domesticated	hay, granulated feed KWP	Female	12
				Horse_Egypt_21	Egypt		Domesticated	Dried alfalfa	Male	Adult
				Horse_Egypt_22	Egypt		Domesticated	Dried alfalfa	Male	Adult
				Horse_Egypt_23	Egypt		Domesticated	Dried alfalfa	Male	Adult
				Horse_Egypt_25	Egypt		Domesticated	Dried alfalfa	Male	Adult
				Horse_Egypt_45	Egypt		Domesticated	Dried alfalfa	Female	1.5
				Horse_Egypt_65	Egypt		Domesticated	Dried alfalfa	Male	5
				Horse_Egypt_B90	Egypt		Domesticated	Dried alfalfa	Male
				Horse_Egypt_B91	Egypt		Domesticated	Dried alfalfa	Male
				Horse_G19	Germany		Domesticated
				Horse_G20	Germany		Domesticated
				Horse_G21	Germany		Domesticated
				Horse_G22	Germany		Domesticated
				Horse_G23	Germany		Domesticated
				Horse_G25	Germany		Domesticated
				Horse_HS1	New Zealand		Domesticated	Grazing pasture, small amounts of hay and pellets as supplement	Female	21
				Horse_HS2	New Zealand		Domesticated	Grazing pasture, small amounts of hay and pellets as supplement	Female	18
				Horse_S1	Italy		Domesticated	Madow hay	Female	29
				Horse_S10	Italy		Domesticated	Natural madow pasture	Male	20.5
				Horse_S17	Italy		Domesticated	Natural madow pasture	Female	7
				Horse_S18	Italy		Domesticated	Natural madow pasture	Female	0.833333
				Horse_S19	Italy		Domesticated	Natural madow pasture	Female (pregnant)	12
				Horse_S2	Italy		Domesticated	Madow hay	Female (pregnant)	6
				Horse_S20	Italy		Domesticated	Natural madow pasture	Female (lactating)	6
				Horse_S3	Italy		Domesticated	Madow hay	Female	0.666667
				Horse_S4	Italy		Domesticated	Madow hay	Male	1.5
				Horse_S5	Italy		Domesticated	Madow hay	Male	9
				Horse_S6	Italy		Domesticated	Madow hay	Female	11
				Horse_S7	Italy		Domesticated	Natural madow pasture	Male	10.5
				Horse_S8	Italy		Domesticated	Natural madow pasture	Female (lactating)	2
				Horse_S9	Italy		Domesticated	Natural madow pasture	Male	3
		Mule	Equus asinus × Equus caballus	Mule_NP064	Nepal		Domesticated		Male	15
				Mule_NP065	Nepal		Domesticated		Male	15
				Mule_NP066	Nepal		Domesticated		Male	15
				Mule_NP067	Nepal		Domesticated		Male	15
		Przewalski's Horse	Equus przewalskii	PrHorse_Zoo_C76	Czech Republic		Non-domesticated	hay, carrots, granulated feed	Female	13
		Zebra	Equus grevyi	Zebra_Zoo_512	USA	Oklahoma	Non-domesticated
				Zebra_Zoo_825	USA	Oklahoma	Non-domesticated
				Zebra_Zoo_C78	Czech Republic		Non-domesticated	grass hay, granulated feed	Female	5
				Zebra_Zoo_G32	Germany		Non-domesticated
	Rhinocerotidae	Rhinoceros	Rhinoceros unicornis	Rhino_NP101	Nepal		Non-domesticated
				Rhino_Zoo_507	USA	Oklahoma	Non-domesticated
				Rhino_Zoo_G4	Germany		Non-domesticated
				Zoo_506	USA	Oklahoma	Non-domesticated
	Trichechidae	Manatee	Trichechus manatus	Manatee_Zoo_836	USA	Florida	Non-domesticated		Female	Adult
				Manatee_Zoo_837	USA	Florida	Non-domesticated		Female	Young
Pseudoruminant	Camelidae	Alpaca	Vicugna pacos	alpaca_Zoo_339	USA	Oklahoma	Non-domesticated	Blue bonnet pellets, bermuda hay, and Alfalfa	Female	7
				alpaca_Zoo_438	USA	Oklahoma	Non-domesticated	Blue bonnet pellets, bermuda hay, and Alfalfa	Male	1.5
				alpaca_Zoo_440	USA	Oklahoma	Non-domesticated	Blue bonnet pellets, bermuda hay, and Alfalfa	Female	9
				alpaca_Zoo_442	USA	Oklahoma	Non-domesticated	Blue bonnet pellets, bermuda hay, and Alfalfa	Male	3.5
				alpaca_Zoo_445	USA	Oklahoma	Non-domesticated	Blue bonnet pellets, bermuda hay, and Alfalfa
				alpaca_Zoo_446	USA	Oklahoma	Non-domesticated	Blue bonnet pellets, bermuda hay, and Alfalfa	Female	7
		Camel	Camelus dromedarius	Camel_Egypt_79	Egypt		Domesticated	Corn and soybean	Male
				Camel_Egypt_91	Egypt		Domesticated	Corn and soybean	Male
				Camel_Egypt_B1	Egypt		Domesticated	Corn and soybean	Male
				Camel_Egypt_B2	Egypt		Domesticated	Corn and soybean	Male
				Camel_Egypt_B3	Egypt		Domesticated	Corn and soybean	Male
				Egypt_12	Egypt		Domesticated	Soybeans, hay, feed	Male	1.5
				camel_zoo_839	USA	Oklahoma	Non-domesticated
				camel_Zoo_C13	Czech Republic		Non-domesticated	hay, tree branches nibbeling, granulated feed
				camel_Zoo_C71	Czech Republic		Non-domesticated	hay, carrots, granulated feed
				camel_zoo_G39	Germany		Non-domesticated
		Llama	Lama glama	Llama_Zoo_G37	Germany		Non-domesticated
1: Sample names in red text depict the 61 samples that were additionally sequenced using SMRT technology.
2. The animal lifestyle is shown for domesticated (yellow shade), and non-domesticated (grey shade) samples. Non-domesticated include both zoo-housed and wild lifestyles.
3. Age is shown in years. If an exact age is not known, a range is given. If a range was not available, we used "Young" for animals younger than 1, and "Adult" for animals older than 1.
