## Supplementary material for "Patterns and determinants of the global herbivorous mycobiome": Table S6

### Sheet: Sheet1
Table S65. PacBio-generated sequences belonging to 49 of the 56 novel genera identified in this study, their novel genus affiliation, and the corresponding GenBank accession number.
Sequence name	Novel genus Affiliation	GenBank accession number
NY01_m54363_210702_230832/43254648/ccs	NY01	OP253744
NY01_m54363_210715_173500/14287146/ccs	NY01	OP253711
NY01_m54363_210715_173500/27394924/ccs	NY01	OP253712
NY01_m54363_210715_173500/38535703/ccs	NY01	OP253713
NY01_m54363_210715_173500/54460758/ccs	NY01	OP253714
NY02_m54363_210702_230832/15664056/ccs	NY02	OP253743
NY02_m54363_210702_230832/53543131/ccs	NY02	OP253745
NY02_m54363_210715_173500/24117532/ccs	NY02	OP253803
NY02_m54363_210715_173500/24838808/ccs	NY02	OP253804
NY02_m54363_210715_173500/50725528/ccs	NY02	OP253805
NY03_m54363_210702_230832/10092648/ccs	NY03	OP253846
NY03_m54363_210702_230832/48234667/ccs	NY03	OP253850
NY03_m54363_210702_230832/60490277/ccs	NY03	OP253847
NY03_m54363_210715_173500/24379683/ccs	NY03	OP253848
NY03_m54363_210715_173500/24969633/ccs	NY03	OP253849
NY03_m54363_210715_173500/26476964/ccs	NY03	OP253746
NY03_m54363_210715_173500/66060421/ccs	NY03	OP253851
NY04_m54363_210702_230832/17236627/ccs	NY04	OP253863
NY04_m54363_210702_230832/18416025/ccs	NY04	OP253864
NY04_m54363_210702_230832/71893603/ccs	NY04	OP253865
NY04_m54363_210715_173500/25428967/ccs	NY04	OP253747
NY05_m54363_210702_230832/31588788/ccs	NY05	OP253911
NY05_m54363_210702_230832/40763577/ccs	NY05	OP253912
NY05_m54363_210702_230832/70189921/ccs	NY05	OP253913
NY05_m54363_210702_230832/74908399/ccs	NY05	OP253748
NY05_m54363_210715_173500/43451173/ccs	NY05	OP253914
NY06_m54363_210702_230832/26018351/ccs	NY06	OP253749
NY06_m54363_210702_230832/63504478/ccs	NY06	OP253928
NY06_m54363_210715_173500/18546851/ccs	NY06	OP253929
NY06_m54363_210715_173500/44958340/ccs	NY06	OP253930
NY06_m54363_210715_173500/9569081/ccs	NY06	OP253750
NY07_m54363_210702_230832/29360628/ccs	NY07	OP253931
NY07_m54363_210715_173500/19464266/ccs	NY07	OP253751
NY07_m54363_210715_173500/21496290/ccs	NY07	OP253932
NY07_m54363_210715_173500/28312294/ccs	NY07	OP253933
NY07_m54363_210715_173500/66126471/ccs	NY07	OP253934
NY08_m54363_210702_230832/50659587/ccs	NY08	OP253935
NY08_m54363_210702_230832/62456101/ccs	NY08	OP253752
NY08_m54363_210715_173500/28377300/ccs	NY08	OP253937
NY08_m54363_210715_173500/34406930/ccs	NY08	OP253938
NY08_m54363_210715_173500/50922425/ccs	NY08	OP253939
NY08_m54363_210715_173500/61408089/ccs	NY08	OP253936
NY09_m54363_210702_230832/19661621/ccs	NY09	OP253952
NY09_m54363_210702_230832/27132876/ccs	NY09	OP253953
NY09_m54363_210702_230832/4390984/ccs	NY09	OP253944
NY09_m54363_210702_230832/55247133/ccs	NY09	OP253945
NY09_m54363_210702_230832/56099373/ccs	NY09	OP253940
NY09_m54363_210715_173500/21234182/ccs	NY09	OP253753
NY09_m54363_210715_173500/23331195/ccs	NY09	OP253946
NY09_m54363_210715_173500/31261493/ccs	NY09	OP253948
NY09_m54363_210715_173500/39256976/ccs	NY09	OP253949
NY09_m54363_210715_173500/44040288/ccs	NY09	OP253754
NY09_m54363_210715_173500/44368621/ccs	NY09	OP253947
NY09_m54363_210715_173500/44434278/ccs	NY09	OP253954
NY09_m54363_210715_173500/44630853/ccs	NY09	OP253755
NY09_m54363_210715_173500/44827596/ccs	NY09	OP253941
NY09_m54363_210715_173500/47055612/ccs	NY09	OP253942
NY09_m54363_210715_173500/50660050/ccs	NY09	OP253756
NY09_m54363_210715_173500/54919854/ccs	NY09	OP253955
NY09_m54363_210715_173500/55247788/ccs	NY09	OP253943
NY09_m54363_210715_173500/70713887/ccs	NY09	OP253950
NY09_m54363_210715_173500/7930439/ccs	NY09	OP253951
NY10_m54363_210702_230832/19530507/ccs	NY10	OP253715
NY10_m54363_210702_230832/25887602/ccs	NY10	OP253719
NY10_m54363_210702_230832/57016793/ccs	NY10	OP253716
NY10_m54363_210715_173500/23397130/ccs	NY10	OP253720
NY10_m54363_210715_173500/34537950/ccs	NY10	OP253717
NY10_m54363_210715_173500/68616855/ccs	NY10	OP253718
NY10_m54363_210715_173500/73532069/ccs	NY10	OP253757
NY11_m54363_210702_230832/48366062/ccs	NY11	OP253758
NY11_m54363_210715_173500/25559925/ccs	NY11	OP253721
NY11_m54363_210715_173500/30999471/ccs	NY11	OP253722
NY11_m54363_210715_173500/35848503/ccs	NY11	OP253723
NY11_m54363_210715_173500/54198980/ccs	NY11	OP253724
NY12_m54363_210702_230832/33293210/ccs	NY12	OP253725
NY12_m54363_210702_230832/61603955/ccs	NY12	OP253759
NY12_m54363_210702_230832/67764685/ccs	NY12	OP253726
NY12_m54363_210715_173500/15270300/ccs	NY12	OP253727
NY12_m54363_210715_173500/58328007/ccs	NY12	OP253728
NY13_m54363_210702_230832/18154450/ccs	NY13	OP253760
NY13_m54363_210702_230832/20709469/ccs	NY13	OP253729
NY13_m54363_210702_230832/47186009/ccs	NY13	OP253730
NY14_m54363_210715_173500/53412712/ccs	NY14	OP253761
NY14_m54363_210715_173500/63046527/ccs	NY14	OP253731
NY14_m54363_210715_173500/63701493/ccs	NY14	OP253732
NY15_m54363_210702_230832/48431561/ccs	NY15	OP253733
NY15_m54363_210715_173500/12190260/ccs	NY15	OP253734
NY15_m54363_210715_173500/35193328/ccs	NY15	OP253762
NY16_m54363_210702_230832/16450074/ccs	NY16	OP253735
NY16_m54363_210715_173500/24379841/ccs	NY16	OP253763
NY16_m54363_210715_173500/44696278/ccs	NY16	OP253736
NY16_m54363_210715_173500/9240892/ccs	NY16	OP253737
NY17_m54363_210702_230832/13435704/ccs	NY17	OP253764
NY17_m54363_210715_173500/17170706/ccs	NY17	OP253738
NY17_m54363_210715_173500/6488806/ccs	NY17	OP253739
NY17_m54363_210715_173500/66585386/ccs	NY17	OP253740
NY18_m54363_210702_230832/53805634/ccs	NY18	OP253741
NY18_m54363_210715_173500/56623301/ccs	NY18	OP253765
NY19_m54363_210702_230832/71893205/ccs	NY19	OP253742
NY19_m54363_210715_173500/59900679/ccs	NY19	OP253766
NY20_m54363_210702_230832/44695989/ccs	NY20	OP253806
NY20_m54363_210702_230832/72483236/ccs	NY20	OP253767
NY20_m54363_210715_173500/70583178/ccs	NY20	OP253807
NY21_m54363_210702_230832/15073783/ccs	NY21	OP253808
NY21_m54363_210702_230832/69993298/ccs	NY21	OP253768
NY21_m54363_210715_173500/50331792/ccs	NY21	OP253809
NY21_m54363_210715_173500/6619609/ccs	NY21	OP253810
NY22_m54363_210702_230832/18088952/ccs	NY22	OP253769
NY22_m54363_210715_173500/19726933/ccs	NY22	OP253811
NY22_m54363_210715_173500/31261216/ccs	NY22	OP253812
NY22_m54363_210715_173500/65339627/ccs	NY22	OP253813
NY22_m54363_210715_173500/67633344/ccs	NY22	OP253814
NY23_m54363_210702_230832/9699688/ccs	NY23	OP253815
NY23_m54363_210715_173500/12714678/ccs	NY23	OP253816
NY23_m54363_210715_173500/22348539/ccs	NY23	OP253817
NY23_m54363_210715_173500/35455201/ccs	NY23	OP253818
NY23_m54363_210715_173500/48431264/ccs	NY23	OP253770
NY24_m54363_210702_230832/65143010/ccs	NY24	OP253819
NY24_m54363_210702_230832/72352197/ccs	NY24	OP253820
NY24_m54363_210715_173500/21430925/ccs	NY24	OP253821
NY24_m54363_210715_173500/45941343/ccs	NY24	OP253771
NY25_m54363_210702_230832/17040235/ccs	NY25	OP253772
NY25_m54363_210702_230832/20906881/ccs	NY25	OP253825
NY25_m54363_210702_230832/41550390/ccs	NY25	OP253773
NY25_m54363_210702_230832/55116789/ccs	NY25	OP253822
NY25_m54363_210715_173500/22741554/ccs	NY25	OP253826
NY25_m54363_210715_173500/53215543/ccs	NY25	OP253823
NY25_m54363_210715_173500/58655172/ccs	NY25	OP253827
NY25_m54363_210715_173500/60293669/ccs	NY25	OP253828
NY25_m54363_210715_173500/60948660/ccs	NY25	OP253824
NY26_m54363_210702_230832/16973917/ccs	NY26	OP253774
NY26_m54363_210702_230832/45482088/ccs	NY26	OP253829
NY26_m54363_210715_173500/50201294/ccs	NY26	OP253830
NY26_m54363_210715_173500/53543814/ccs	NY26	OP253831
NY26_m54363_210715_173500/64225806/ccs	NY26	OP253832
NY27_m54363_210702_230832/18875316/ccs	NY27	OP253833
NY27_m54363_210702_230832/55050585/ccs	NY27	OP253834
NY27_m54363_210715_173500/24838516/ccs	NY27	OP253835
NY27_m54363_210715_173500/28443603/ccs	NY27	OP253775
NY27_m54363_210715_173500/57934202/ccs	NY27	OP253836
NY28_m54363_210702_230832/44827451/ccs	NY28	OP253837
NY28_m54363_210715_173500/13435796/ccs	NY28	OP253838
NY28_m54363_210715_173500/49808149/ccs	NY28	OP253839
NY28_m54363_210715_173500/67829881/ccs	NY28	OP253776
NY28_m54363_210715_173500/72810716/ccs	NY28	OP253840
NY29_m54363_210702_230832/73531944/ccs	NY29	OP253844
NY29_m54363_210715_173500/29557232/ccs	NY29	OP253777
NY29_m54363_210715_173500/4849974/ccs	NY29	OP253841
NY29_m54363_210715_173500/50659812/ccs	NY29	OP253842
NY29_m54363_210715_173500/5898937/ccs	NY29	OP253778
NY29_m54363_210715_173500/68420521/ccs	NY29	OP253845
NY29_m54363_210715_173500/9831322/ccs	NY29	OP253843
NY30_m54363_210715_173500/61342497/ccs	NY30	OP253779
NY33_m54363_210702_230832/37094118/ccs	NY33	OP253852
NY33_m54363_210702_230832/39321839/ccs	NY33	OP253780
NY33_m54363_210702_230832/40371130/ccs	NY33	OP253853
NY33_m54363_210702_230832/46006950/ccs	NY33	OP253854
NY33_m54363_210715_173500/18350935/ccs	NY33	OP253855
NY34_m54363_210702_230832/10224104/ccs	NY34	OP253856
NY34_m54363_210715_173500/46990047/ccs	NY34	OP253857
NY34_m54363_210715_173500/66781632/ccs	NY34	OP253781
NY34_m54363_210715_173500/72679691/ccs	NY34	OP253858
NY35_m54363_210702_230832/30016443/ccs	NY35	OP253859
NY35_m54363_210702_230832/66650513/ccs	NY35	OP253860
NY35_m54363_210715_173500/57213867/ccs	NY35	OP253861
NY35_m54363_210715_173500/66977901/ccs	NY35	OP253782
NY35_m54363_210715_173500/70189294/ccs	NY35	OP253862
NY36_m54363_210702_230832/19792477/ccs	NY36	OP253956
NY42_m54363_210702_230832/16450240/ccs	NY42	OP253866
NY42_m54363_210702_230832/20185441/ccs	NY42	OP253783
NY42_m54363_210702_230832/27394288/ccs	NY42	OP253873
NY42_m54363_210702_230832/33293249/ccs	NY42	OP253870
NY42_m54363_210702_230832/45809815/ccs	NY42	OP253784
NY42_m54363_210702_230832/48496900/ccs	NY42	OP253874
NY42_m54363_210702_230832/52101855/ccs	NY42	OP253867
NY42_m54363_210702_230832/69010180/ccs	NY42	OP253875
NY42_m54363_210715_173500/11011062/ccs	NY42	OP253871
NY42_m54363_210715_173500/16974331/ccs	NY42	OP253868
NY42_m54363_210715_173500/43516478/ccs	NY42	OP253876
NY42_m54363_210715_173500/43712632/ccs	NY42	OP253869
NY42_m54363_210715_173500/50135339/ccs	NY42	OP253872
NY42_m54363_210715_173500/6619941/ccs	NY42	OP253785
NY43_m54363_210702_230832/39911764/ccs	NY43	OP253877
NY43_m54363_210702_230832/53281643/ccs	NY43	OP253878
NY43_m54363_210715_173500/51184427/ccs	NY43	OP253786
NY43_m54363_210715_173500/57147735/ccs	NY43	OP253879
NY43_m54363_210715_173500/73990289/ccs	NY43	OP253880
NY44_m54363_210702_230832/10748553/ccs	NY44	OP253887
NY44_m54363_210702_230832/13828712/ccs	NY44	OP253888
NY44_m54363_210702_230832/17891559/ccs	NY44	OP253889
NY44_m54363_210702_230832/49808338/ccs	NY44	OP253886
NY44_m54363_210702_230832/60883409/ccs	NY44	OP253787
NY44_m54363_210702_230832/66257220/ccs	NY44	OP253891
NY44_m54363_210702_230832/73072783/ccs	NY44	OP253885
NY44_m54363_210715_173500/11534972/ccs	NY44	OP253892
NY44_m54363_210715_173500/14877433/ccs	NY44	OP253788
NY44_m54363_210715_173500/44565298/ccs	NY44	OP253881
NY44_m54363_210715_173500/51445867/ccs	NY44	OP253893
NY44_m54363_210715_173500/54526651/ccs	NY44	OP253789
NY44_m54363_210715_173500/54526828/ccs	NY44	OP253882
NY44_m54363_210715_173500/55772139/ccs	NY44	OP253890
NY44_m54363_210715_173500/56427083/ccs	NY44	OP253790
NY44_m54363_210715_173500/64684567/ccs	NY44	OP253883
NY44_m54363_210715_173500/66716539/ccs	NY44	OP253894
NY44_m54363_210715_173500/67371233/ccs	NY44	OP253791
NY44_m54363_210715_173500/69010279/ccs	NY44	OP253884
NY45_m54363_210702_230832/40436554/ccs	NY45	OP253895
NY45_m54363_210702_230832/70386240/ccs	NY45	OP253896
NY45_m54363_210702_230832/73269706/ccs	NY45	OP253897
NY45_m54363_210715_173500/17891797/ccs	NY45	OP253792
NY46_m54363_210702_230832/57279149/ccs	NY46	OP253898
NY46_m54363_210702_230832/59506918/ccs	NY46	OP253793
NY46_m54363_210702_230832/68223892/ccs	NY46	OP253899
NY46_m54363_210715_173500/17236524/ccs	NY46	OP253900
NY47_m54363_210702_230832/12583354/ccs	NY47	OP253902
NY47_m54363_210702_230832/33096050/ccs	NY47	OP253903
NY47_m54363_210702_230832/4588143/ccs	NY47	OP253901
NY47_m54363_210702_230832/63177338/ccs	NY47	OP253794
NY47_m54363_210715_173500/64815726/ccs	NY47	OP253904
NY47_m54363_210715_173500/6685291/ccs	NY47	OP253795
NY47_m54363_210715_173500/67568477/ccs	NY47	OP253905
NY48_m54363_210702_230832/66322747/ccs	NY48	OP253906
NY48_m54363_210702_230832/68288683/ccs	NY48	OP253907
NY48_m54363_210715_173500/21037281/ccs	NY48	OP253908
NY48_m54363_210715_173500/39191176/ccs	NY48	OP253909
NY48_m54363_210715_173500/56950989/ccs	NY48	OP253796
NY49_m54363_210702_230832/63767382/ccs	NY49	OP253797
NY49_m54363_210715_173500/72548810/ccs	NY49	OP253910
NY50_m54363_210702_230832/59114097/ccs	NY50	OP253915
NY50_m54363_210715_173500/18612605/ccs	NY50	OP253916
NY50_m54363_210715_173500/48234766/ccs	NY50	OP253798
NY51_m54363_210715_173500/51052739/ccs	NY51	OP253799
NY52_m54363_210702_230832/56361315/ccs	NY52	OP253917
NY52_m54363_210702_230832/65143181/ccs	NY52	OP253918
NY52_m54363_210715_173500/48104031/ccs	NY52	OP253800
NY52_m54363_210715_173500/67371722/ccs	NY52	OP253919
NY53_m54363_210702_230832/22282617/ccs	NY53	OP253920
NY53_m54363_210702_230832/66388768/ccs	NY53	OP253801
NY53_m54363_210715_173500/26149186/ccs	NY53	OP253921
NY53_m54363_210715_173500/47645621/ccs	NY53	OP253922
NY53_m54363_210715_173500/52560584/ccs	NY53	OP253923
NY54_m54363_210702_230832/42927017/ccs	NY54	OP253960
NY54_m54363_210702_230832/14942767/ccs	NY54	OP253963
NY54_m54363_210702_230832/67961557/ccs	NY54	OP253961
NY54_m54363_210715_173500/38470488/ccs	NY54	OP253962
NY55_m54363_210702_230832/13107420/ccs	NY55	OP253924
NY55_m54363_210702_230832/29688374/ccs	NY55	OP253925
NY55_m54363_210702_230832/54132989/ccs	NY55	OP253926
NY55_m54363_210715_173500/40370257/ccs	NY55	OP253927
NY55_m54363_210715_173500/68027297/ccs	NY55	OP253802
NY56_m54363_210715_173500/32243954/ccs	NY56	OP253959
